# Comparison of Human Melanoma Single Cell Profiles to Evolutionary Medicine Model *Xiphophorus* Provides Insights in Disease Control

**DOI:** 10.1101/2025.09.22.677876

**Authors:** Yanting Xing, Rachel Carrol, X Maggs, Wes C. Warren, Manfred Schartl, Yuan Lu

## Abstract

Melanoma remains one of the deadliest forms of cancer. Despite recent therapeutic advances including immune checkpoint inhibitors and small-molecule kinase inhibitors, patients frequently develop treatment resistance. Novel models are needed to devise strategies that overcome resistance and further reduce melanoma-related mortality. Interspecies hybrid fish from the Xiphophorus lineage develop mutant *Epidermal Growth Factor Receptor* (EGFR)-driven melanomas that display morphology, bulk gene expression, disease initiation and progression processes mimicking those of human melanomas. These similarities have enabled their comparative use in evaluating why human melanomas exhibit cancer cell plasticity, including dynamic transitions between proliferative and invasive states. However, it remains unclear whether *Xiphophorus* melanomas recapitulate some or all of these features. To address this, we performed single-nucleus RNA sequencing (snRNAseq) analysis of *Xiphophorus* melanomas. Multiple cancer cell types mirroring the human melanoma cell populations were identified, including proliferative cancer cells, dedifferentiated neural crest-like cells, mesenchymal-like cancer cells in addition to fibroblast, endothelial, and immune cells. Employing comparative analyses with results from human melanoma studies, it is demonstrated that *Xiphophorus* melanomas faithfully mimic the cellular heterogeneity observed in human melanoma.
