## Supplementary material for "Comparison of Human Melanoma Single Cell Profiles to Evolutionary Medicine Model *Xiphophorus* Provides Insights in Disease Control": Supp. files: TabS4_significant_ligand_receptor_interactions_adjusted.xlsx

### Sheet: TabS4_significant_ligand_recept
Supplemental Table S4 Ligand receptor interactions
source	target	ligand	receptor	prob	pval	interaction_name	interaction_name_2	pathway_name	annotation	evidence
Cluster_0	Cluster_7	nrg2a	erbb3a	0.0202298	0.0001	NRG2_ERBB3_1	nrg2a - erbb3a	NRG	Secreted Signaling	KEGG: mmu04012
Cluster_3	Cluster_7	nrg2b	erbb3a	0.0135476	0.0001	NRG2_ERBB3_3	nrg2b - erbb3a	NRG	Secreted Signaling	KEGG: mmu04012
Cluster_2	Cluster_7	nrg2b	erbb3a	0.0224222	0.0001	NRG2_ERBB3_3	nrg2b - erbb3a	NRG	Secreted Signaling	KEGG: mmu04012
Cluster_3	Cluster_1	pdgfaa	pdgfra	0.0114669	0.0001	PDGFA_PDGFRA_2	pdgfaa - pdgfra	PDGF	Secreted Signaling	PMID: 15207812
Cluster_6	Cluster_6	ptn	sdc4	0.00573067	0.0001	PTN_SDC4	ptn - sdc4	PTN	Secreted Signaling	PMID: 28356350; PMID: 25620911
Cluster_3	Cluster_6	ptn	sdc4	0.0249085	0.0001	PTN_SDC4	ptn - sdc4	PTN	Secreted Signaling	PMID: 28356350; PMID: 25620911
Cluster_3	Cluster_3	kitlga	kitb	0.0488264	0.0001	KITL_KIT_1	kitlga - kitb	KIT	Secreted Signaling	KEGG: mmu04080
Cluster_7	Cluster_3	kitlga	kitb	0.044119	0.0001	KITL_KIT_1	kitlga - kitb	KIT	Secreted Signaling	KEGG: mmu04080
Cluster_0	Cluster_3	ntf3	ntrk3b	0.00871784	0.0001	NTF3_NTRK3_2	ntf3 - ntrk3b	NT	Secreted Signaling	PMID: 27908981
Cluster_3	Cluster_6	col4a1	sdc4	0.00528143	0.0001	COL4A1_SDC4	col4a1 - sdc4	COLLAGEN	ECM-Receptor	KEGG: mmu04512
Cluster_6	Cluster_6	fn1a	sdc4	0.0039026	0.0001	FN1_SDC4_2	fn1a - sdc4	FN1	ECM-Receptor	KEGG: mmu04512
Cluster_1	Cluster_6	thbs1a	sdc4	0.00679674	0.0001	THBS1_SDC4_2	thbs1a - sdc4	THBS	ECM-Receptor	KEGG: mmu04512
Cluster_0	Cluster_0	dsc2l	si:ch73-74h11.1	0.0538735	0.0001	DSC1_DSG1C	dsc2l - si:ch73-74h11.1	DESMOSOME	Cell-Cell Contact	PMID: 27298358
Cluster_7	Cluster_0	dsc2l	si:ch73-74h11.1	0.0252976	0.0001	DSC1_DSG1C	dsc2l - si:ch73-74h11.1	DESMOSOME	Cell-Cell Contact	PMID: 27298358
Cluster_0	Cluster_7	dsc2l	si:ch73-74h11.1	0.0501076	0.0001	DSC1_DSG1C	dsc2l - si:ch73-74h11.1	DESMOSOME	Cell-Cell Contact	PMID: 27298358
Cluster_7	Cluster_7	dsc2l	si:ch73-74h11.1	0.0234796	0.0001	DSC1_DSG1C	dsc2l - si:ch73-74h11.1	DESMOSOME	Cell-Cell Contact	PMID: 27298358
Cluster_0	Cluster_0	dsc2l	si:ch73-74h11.1	0.0538735	0.0001	DSC1_DSG2	dsc2l - si:ch73-74h11.1	DESMOSOME	Cell-Cell Contact	PMID: 27298358
Cluster_7	Cluster_0	dsc2l	si:ch73-74h11.1	0.0252976	0.0001	DSC1_DSG2	dsc2l - si:ch73-74h11.1	DESMOSOME	Cell-Cell Contact	PMID: 27298358
Cluster_0	Cluster_7	dsc2l	si:ch73-74h11.1	0.0501076	0.0001	DSC1_DSG2	dsc2l - si:ch73-74h11.1	DESMOSOME	Cell-Cell Contact	PMID: 27298358
Cluster_7	Cluster_7	dsc2l	si:ch73-74h11.1	0.0234796	0.0001	DSC1_DSG2	dsc2l - si:ch73-74h11.1	DESMOSOME	Cell-Cell Contact	PMID: 27298358
Cluster_0	Cluster_0	dsc2l	si:ch73-74h11.1	0.0538735	0.0001	DSC2_DSG1C	dsc2l - si:ch73-74h11.1	DESMOSOME	Cell-Cell Contact	PMID: 27298358
Cluster_7	Cluster_0	dsc2l	si:ch73-74h11.1	0.0252976	0.0001	DSC2_DSG1C	dsc2l - si:ch73-74h11.1	DESMOSOME	Cell-Cell Contact	PMID: 27298358
Cluster_0	Cluster_7	dsc2l	si:ch73-74h11.1	0.0501076	0.0001	DSC2_DSG1C	dsc2l - si:ch73-74h11.1	DESMOSOME	Cell-Cell Contact	PMID: 27298358
Cluster_7	Cluster_7	dsc2l	si:ch73-74h11.1	0.0234796	0.0001	DSC2_DSG1C	dsc2l - si:ch73-74h11.1	DESMOSOME	Cell-Cell Contact	PMID: 27298358
Cluster_0	Cluster_0	dsc2l	si:ch73-74h11.1	0.0538735	0.0001	DSC2_DSG2	dsc2l - si:ch73-74h11.1	DESMOSOME	Cell-Cell Contact	PMID: 27298358
Cluster_7	Cluster_0	dsc2l	si:ch73-74h11.1	0.0252976	0.0001	DSC2_DSG2	dsc2l - si:ch73-74h11.1	DESMOSOME	Cell-Cell Contact	PMID: 27298358
Cluster_0	Cluster_7	dsc2l	si:ch73-74h11.1	0.0501076	0.0001	DSC2_DSG2	dsc2l - si:ch73-74h11.1	DESMOSOME	Cell-Cell Contact	PMID: 27298358
Cluster_7	Cluster_7	dsc2l	si:ch73-74h11.1	0.0234796	0.0001	DSC2_DSG2	dsc2l - si:ch73-74h11.1	DESMOSOME	Cell-Cell Contact	PMID: 27298358
Cluster_0	Cluster_0	si:ch73-74h11.1	dsc2l	0.0538735	0.0001	DSG1C_DSC3	si:ch73-74h11.1 - dsc2l	DESMOSOME	Cell-Cell Contact	PMID: 27298358
Cluster_7	Cluster_0	si:ch73-74h11.1	dsc2l	0.0501076	0.0001	DSG1C_DSC3	si:ch73-74h11.1 - dsc2l	DESMOSOME	Cell-Cell Contact	PMID: 27298358
Cluster_0	Cluster_7	si:ch73-74h11.1	dsc2l	0.0252976	0.0001	DSG1C_DSC3	si:ch73-74h11.1 - dsc2l	DESMOSOME	Cell-Cell Contact	PMID: 27298358
Cluster_7	Cluster_7	si:ch73-74h11.1	dsc2l	0.0234796	0.0001	DSG1C_DSC3	si:ch73-74h11.1 - dsc2l	DESMOSOME	Cell-Cell Contact	PMID: 27298358
Cluster_0	Cluster_0	si:ch73-74h11.1	dsc2l	0.0538735	0.0001	DSG2_DSC3	si:ch73-74h11.1 - dsc2l	DESMOSOME	Cell-Cell Contact	PMID: 27298358
Cluster_7	Cluster_0	si:ch73-74h11.1	dsc2l	0.0501076	0.0001	DSG2_DSC3	si:ch73-74h11.1 - dsc2l	DESMOSOME	Cell-Cell Contact	PMID: 27298358
Cluster_0	Cluster_7	si:ch73-74h11.1	dsc2l	0.0252976	0.0001	DSG2_DSC3	si:ch73-74h11.1 - dsc2l	DESMOSOME	Cell-Cell Contact	PMID: 27298358
Cluster_7	Cluster_7	si:ch73-74h11.1	dsc2l	0.0234796	0.0001	DSG2_DSC3	si:ch73-74h11.1 - dsc2l	DESMOSOME	Cell-Cell Contact	PMID: 27298358
Cluster_5	Cluster_1	efna5a	epha3	0.0129101	0.0001	EFNA5_EPHA3_1	efna5a - epha3	EPHA	Cell-Cell Contact	PMID: 15114347
Cluster_7	Cluster_7	f11r.1	f11r.1	0.0163657	0.0001	F11R_F11R_4	f11r.1 - f11r.1	JAM	Cell-Cell Contact	KEGG: mmu04514
Cluster_0	Cluster_0	pvrl2l	pvrl2l	0.178969	0.0001	NECTIN2_TIGIT_1	pvrl2l - pvrl2l	NECTIN	Cell-Cell Contact	KEGG: mmu04514
Cluster_1	Cluster_0	pvrl2l	pvrl2l	0.0640836	0.0001	NECTIN2_TIGIT_1	pvrl2l - pvrl2l	NECTIN	Cell-Cell Contact	KEGG: mmu04514
Cluster_0	Cluster_1	pvrl2l	pvrl2l	0.0640836	0.0001	NECTIN2_TIGIT_1	pvrl2l - pvrl2l	NECTIN	Cell-Cell Contact	KEGG: mmu04514
Cluster_1	Cluster_1	pvrl2l	pvrl2l	0.0210552	0.0001	NECTIN2_TIGIT_1	pvrl2l - pvrl2l	NECTIN	Cell-Cell Contact	KEGG: mmu04514
Cluster_0	Cluster_0	pvrl2l	si:ch73-22o12.1	0.0631051	0.0001	NECTIN2_TIGIT_6	pvrl2l - si:ch73-22o12.1	NECTIN	Cell-Cell Contact	KEGG: mmu04514
Cluster_1	Cluster_0	pvrl2l	si:ch73-22o12.1	0.0207192	0.0001	NECTIN2_TIGIT_6	pvrl2l - si:ch73-22o12.1	NECTIN	Cell-Cell Contact	KEGG: mmu04514
Cluster_0	Cluster_7	pvrl2l	si:ch73-22o12.1	0.246508	0.0001	NECTIN2_TIGIT_6	pvrl2l - si:ch73-22o12.1	NECTIN	Cell-Cell Contact	KEGG: mmu04514
Cluster_1	Cluster_7	pvrl2l	si:ch73-22o12.1	0.0931885	0.0001	NECTIN2_TIGIT_6	pvrl2l - si:ch73-22o12.1	NECTIN	Cell-Cell Contact	KEGG: mmu04514
Cluster_0	Cluster_0	si:ch73-22o12.1	pvrl2l	0.0631051	0.0001	NECTIN2_TIGIT_17	si:ch73-22o12.1 - pvrl2l	NECTIN	Cell-Cell Contact	KEGG: mmu04514
Cluster_7	Cluster_0	si:ch73-22o12.1	pvrl2l	0.246508	0.0001	NECTIN2_TIGIT_17	si:ch73-22o12.1 - pvrl2l	NECTIN	Cell-Cell Contact	KEGG: mmu04514
Cluster_0	Cluster_1	si:ch73-22o12.1	pvrl2l	0.0207192	0.0001	NECTIN2_TIGIT_17	si:ch73-22o12.1 - pvrl2l	NECTIN	Cell-Cell Contact	KEGG: mmu04514
Cluster_7	Cluster_1	si:ch73-22o12.1	pvrl2l	0.0931885	0.0001	NECTIN2_TIGIT_17	si:ch73-22o12.1 - pvrl2l	NECTIN	Cell-Cell Contact	KEGG: mmu04514
Cluster_0	Cluster_0	si:ch73-22o12.1	si:ch73-22o12.1	0.0203885	0.0001	NECTIN2_TIGIT_22	si:ch73-22o12.1 - si:ch73-22o12.1	NECTIN	Cell-Cell Contact	KEGG: mmu04514
Cluster_7	Cluster_0	si:ch73-22o12.1	si:ch73-22o12.1	0.0918093	0.0001	NECTIN2_TIGIT_22	si:ch73-22o12.1 - si:ch73-22o12.1	NECTIN	Cell-Cell Contact	KEGG: mmu04514
Cluster_0	Cluster_7	si:ch73-22o12.1	si:ch73-22o12.1	0.0918093	0.0001	NECTIN2_TIGIT_22	si:ch73-22o12.1 - si:ch73-22o12.1	NECTIN	Cell-Cell Contact	KEGG: mmu04514
Cluster_7	Cluster_7	si:ch73-22o12.1	si:ch73-22o12.1	0.329313	0.0001	NECTIN2_TIGIT_22	si:ch73-22o12.1 - si:ch73-22o12.1	NECTIN	Cell-Cell Contact	KEGG: mmu04514
Cluster_5	Cluster_3	jag2b	notch2	0.0320869	0.0001	JAG2_NOTCH2_2	jag2b - notch2	NOTCH	Cell-Cell Contact	PMID: 22353464
Cluster_0	Cluster_3	jag2b	notch2	0.0367421	0.0001	JAG2_NOTCH2_2	jag2b - notch2	NOTCH	Cell-Cell Contact	PMID: 22353464
Cluster_5	Cluster_7	jag2b	notch2	0.0172734	0.0001	JAG2_NOTCH2_2	jag2b - notch2	NOTCH	Cell-Cell Contact	PMID: 22353464
Cluster_0	Cluster_7	jag2b	notch2	0.0198234	0.0001	JAG2_NOTCH2_2	jag2b - notch2	NOTCH	Cell-Cell Contact	PMID: 22353464
Cluster_0	Cluster_3	jag1b	notch2	0.0907612	0.0001	JAG2_NOTCH2_4	jag1b - notch2	NOTCH	Cell-Cell Contact	PMID: 22353464
Cluster_0	Cluster_7	jag1b	notch2	0.0502664	0.0001	JAG2_NOTCH2_4	jag1b - notch2	NOTCH	Cell-Cell Contact	PMID: 22353464
Cluster_7	Cluster_7	oclna	oclna	0.0157811	0.0001	OCLN_OCLN_1	oclna - oclna	OCLN	Cell-Cell Contact	KEGG: mmu04514
Cluster_7	Cluster_7	oclna	oclnb	0.0181728	0.0001	OCLN_OCLN_2	oclna - oclnb	OCLN	Cell-Cell Contact	KEGG: mmu04514
Cluster_7	Cluster_7	oclnb	oclna	0.0181728	0.0001	OCLN_OCLN_3	oclnb - oclna	OCLN	Cell-Cell Contact	KEGG: mmu04514
Cluster_7	Cluster_7	oclnb	oclnb	0.0209193	0.0001	OCLN_OCLN_4	oclnb - oclnb	OCLN	Cell-Cell Contact	KEGG: mmu04514
Cluster_0	Cluster_0	pvrl2l	pvrl2l	0.178969	0.0001	PVR_TIGIT_1	pvrl2l - pvrl2l	PVR	Cell-Cell Contact	KEGG: mmu04514
Cluster_1	Cluster_0	pvrl2l	pvrl2l	0.0640836	0.0001	PVR_TIGIT_1	pvrl2l - pvrl2l	PVR	Cell-Cell Contact	KEGG: mmu04514
Cluster_0	Cluster_1	pvrl2l	pvrl2l	0.0640836	0.0001	PVR_TIGIT_1	pvrl2l - pvrl2l	PVR	Cell-Cell Contact	KEGG: mmu04514
Cluster_1	Cluster_1	pvrl2l	pvrl2l	0.0210552	0.0001	PVR_TIGIT_1	pvrl2l - pvrl2l	PVR	Cell-Cell Contact	KEGG: mmu04514
Cluster_0	Cluster_0	pvrl2l	si:ch73-22o12.1	0.0631051	0.0001	PVR_TIGIT_6	pvrl2l - si:ch73-22o12.1	PVR	Cell-Cell Contact	KEGG: mmu04514
Cluster_1	Cluster_0	pvrl2l	si:ch73-22o12.1	0.0207192	0.0001	PVR_TIGIT_6	pvrl2l - si:ch73-22o12.1	PVR	Cell-Cell Contact	KEGG: mmu04514
Cluster_0	Cluster_7	pvrl2l	si:ch73-22o12.1	0.246508	0.0001	PVR_TIGIT_6	pvrl2l - si:ch73-22o12.1	PVR	Cell-Cell Contact	KEGG: mmu04514
Cluster_1	Cluster_7	pvrl2l	si:ch73-22o12.1	0.0931885	0.0001	PVR_TIGIT_6	pvrl2l - si:ch73-22o12.1	PVR	Cell-Cell Contact	KEGG: mmu04514
Cluster_0	Cluster_0	si:ch73-22o12.1	pvrl2l	0.0631051	0.0001	PVR_TIGIT_41	si:ch73-22o12.1 - pvrl2l	PVR	Cell-Cell Contact	KEGG: mmu04514
Cluster_7	Cluster_0	si:ch73-22o12.1	pvrl2l	0.246508	0.0001	PVR_TIGIT_41	si:ch73-22o12.1 - pvrl2l	PVR	Cell-Cell Contact	KEGG: mmu04514
Cluster_0	Cluster_1	si:ch73-22o12.1	pvrl2l	0.0207192	0.0001	PVR_TIGIT_41	si:ch73-22o12.1 - pvrl2l	PVR	Cell-Cell Contact	KEGG: mmu04514
Cluster_7	Cluster_1	si:ch73-22o12.1	pvrl2l	0.0931885	0.0001	PVR_TIGIT_41	si:ch73-22o12.1 - pvrl2l	PVR	Cell-Cell Contact	KEGG: mmu04514
Cluster_0	Cluster_0	si:ch73-22o12.1	si:ch73-22o12.1	0.0203885	0.0001	PVR_TIGIT_46	si:ch73-22o12.1 - si:ch73-22o12.1	PVR	Cell-Cell Contact	KEGG: mmu04514
Cluster_7	Cluster_0	si:ch73-22o12.1	si:ch73-22o12.1	0.0918093	0.0001	PVR_TIGIT_46	si:ch73-22o12.1 - si:ch73-22o12.1	PVR	Cell-Cell Contact	KEGG: mmu04514
Cluster_0	Cluster_7	si:ch73-22o12.1	si:ch73-22o12.1	0.0918093	0.0001	PVR_TIGIT_46	si:ch73-22o12.1 - si:ch73-22o12.1	PVR	Cell-Cell Contact	KEGG: mmu04514
Cluster_7	Cluster_7	si:ch73-22o12.1	si:ch73-22o12.1	0.329313	0.0001	PVR_TIGIT_46	si:ch73-22o12.1 - si:ch73-22o12.1	PVR	Cell-Cell Contact	KEGG: mmu04514
Cluster_3	Cluster_3	sema4c	plxnb2b	0.296557	0.0001	SEMA4C_PLXNB2_4	sema4c - plxnb2b	SEMA4	Cell-Cell Contact	PMID: 27533782
Cluster_3	Cluster_0	sema4c	plxnb2b	0.114335	0.0001	SEMA4C_PLXNB2_4	sema4c - plxnb2b	SEMA4	Cell-Cell Contact	PMID: 27533782
Cluster_3	Cluster_4	sema4c	plxnb2b	0.115592	0.0001	SEMA4C_PLXNB2_4	sema4c - plxnb2b	SEMA4	Cell-Cell Contact	PMID: 27533782
Cluster_3	Cluster_3	sema6a	plxna2	0.00524736	0.0001	SEMA6A_PLXNA2	sema6a - plxna2	SEMA6	Cell-Cell Contact	PMID: 27533782
Cluster_5	Cluster_3	sema6bb	plxna2	0.0230698	0.0001	SEMA6B_PLXNA2_1	sema6bb - plxna2	SEMA6	Cell-Cell Contact	PMID: 27533782
Cluster_0	Cluster_0	pvrl2l	pvrl2l	0.178969	0.0001	TIGIT_NECTIN2_1	pvrl2l - pvrl2l	TIGIT	Cell-Cell Contact	PMID: 1313846; PMID:24987108
Cluster_1	Cluster_0	pvrl2l	pvrl2l	0.0640836	0.0001	TIGIT_NECTIN2_1	pvrl2l - pvrl2l	TIGIT	Cell-Cell Contact	PMID: 1313846; PMID:24987108
Cluster_0	Cluster_1	pvrl2l	pvrl2l	0.0640836	0.0001	TIGIT_NECTIN2_1	pvrl2l - pvrl2l	TIGIT	Cell-Cell Contact	PMID: 1313846; PMID:24987108
Cluster_1	Cluster_1	pvrl2l	pvrl2l	0.0210552	0.0001	TIGIT_NECTIN2_1	pvrl2l - pvrl2l	TIGIT	Cell-Cell Contact	PMID: 1313846; PMID:24987108
Cluster_0	Cluster_0	pvrl2l	si:ch73-22o12.1	0.0631051	0.0001	TIGIT_NECTIN2_3	pvrl2l - si:ch73-22o12.1	TIGIT	Cell-Cell Contact	PMID: 1313846; PMID:24987108
Cluster_1	Cluster_0	pvrl2l	si:ch73-22o12.1	0.0207192	0.0001	TIGIT_NECTIN2_3	pvrl2l - si:ch73-22o12.1	TIGIT	Cell-Cell Contact	PMID: 1313846; PMID:24987108
Cluster_0	Cluster_7	pvrl2l	si:ch73-22o12.1	0.246508	0.0001	TIGIT_NECTIN2_3	pvrl2l - si:ch73-22o12.1	TIGIT	Cell-Cell Contact	PMID: 1313846; PMID:24987108
Cluster_1	Cluster_7	pvrl2l	si:ch73-22o12.1	0.0931885	0.0001	TIGIT_NECTIN2_3	pvrl2l - si:ch73-22o12.1	TIGIT	Cell-Cell Contact	PMID: 1313846; PMID:24987108
Cluster_0	Cluster_0	si:ch73-22o12.1	pvrl2l	0.0631051	0.0001	TIGIT_NECTIN2_26	si:ch73-22o12.1 - pvrl2l	TIGIT	Cell-Cell Contact	PMID: 1313846; PMID:24987108
Cluster_7	Cluster_0	si:ch73-22o12.1	pvrl2l	0.246508	0.0001	TIGIT_NECTIN2_26	si:ch73-22o12.1 - pvrl2l	TIGIT	Cell-Cell Contact	PMID: 1313846; PMID:24987108
Cluster_0	Cluster_1	si:ch73-22o12.1	pvrl2l	0.0207192	0.0001	TIGIT_NECTIN2_26	si:ch73-22o12.1 - pvrl2l	TIGIT	Cell-Cell Contact	PMID: 1313846; PMID:24987108
Cluster_7	Cluster_1	si:ch73-22o12.1	pvrl2l	0.0931885	0.0001	TIGIT_NECTIN2_26	si:ch73-22o12.1 - pvrl2l	TIGIT	Cell-Cell Contact	PMID: 1313846; PMID:24987108
Cluster_0	Cluster_0	si:ch73-22o12.1	si:ch73-22o12.1	0.0203885	0.0001	TIGIT_NECTIN2_28	si:ch73-22o12.1 - si:ch73-22o12.1	TIGIT	Cell-Cell Contact	PMID: 1313846; PMID:24987108
Cluster_7	Cluster_0	si:ch73-22o12.1	si:ch73-22o12.1	0.0918093	0.0001	TIGIT_NECTIN2_28	si:ch73-22o12.1 - si:ch73-22o12.1	TIGIT	Cell-Cell Contact	PMID: 1313846; PMID:24987108
Cluster_0	Cluster_7	si:ch73-22o12.1	si:ch73-22o12.1	0.0918093	0.0001	TIGIT_NECTIN2_28	si:ch73-22o12.1 - si:ch73-22o12.1	TIGIT	Cell-Cell Contact	PMID: 1313846; PMID:24987108
Cluster_7	Cluster_7	si:ch73-22o12.1	si:ch73-22o12.1	0.329313	0.0001	TIGIT_NECTIN2_28	si:ch73-22o12.1 - si:ch73-22o12.1	TIGIT	Cell-Cell Contact	PMID: 1313846; PMID:24987108
Cluster_0	Cluster_0	pvrl2l	pvrl2l	0.178969	0.0001	TIGIT_PVR_1	pvrl2l - pvrl2l	TIGIT	Cell-Cell Contact	PMID:24987108
Cluster_1	Cluster_0	pvrl2l	pvrl2l	0.0640836	0.0001	TIGIT_PVR_1	pvrl2l - pvrl2l	TIGIT	Cell-Cell Contact	PMID:24987108
Cluster_0	Cluster_1	pvrl2l	pvrl2l	0.0640836	0.0001	TIGIT_PVR_1	pvrl2l - pvrl2l	TIGIT	Cell-Cell Contact	PMID:24987108
Cluster_1	Cluster_1	pvrl2l	pvrl2l	0.0210552	0.0001	TIGIT_PVR_1	pvrl2l - pvrl2l	TIGIT	Cell-Cell Contact	PMID:24987108
Cluster_0	Cluster_0	pvrl2l	si:ch73-22o12.1	0.0631051	0.0001	TIGIT_PVR_6	pvrl2l - si:ch73-22o12.1	TIGIT	Cell-Cell Contact	PMID:24987108
Cluster_1	Cluster_0	pvrl2l	si:ch73-22o12.1	0.0207192	0.0001	TIGIT_PVR_6	pvrl2l - si:ch73-22o12.1	TIGIT	Cell-Cell Contact	PMID:24987108
Cluster_0	Cluster_7	pvrl2l	si:ch73-22o12.1	0.246508	0.0001	TIGIT_PVR_6	pvrl2l - si:ch73-22o12.1	TIGIT	Cell-Cell Contact	PMID:24987108
Cluster_1	Cluster_7	pvrl2l	si:ch73-22o12.1	0.0931885	0.0001	TIGIT_PVR_6	pvrl2l - si:ch73-22o12.1	TIGIT	Cell-Cell Contact	PMID:24987108
Cluster_0	Cluster_0	si:ch73-22o12.1	pvrl2l	0.0631051	0.0001	TIGIT_PVR_41	si:ch73-22o12.1 - pvrl2l	TIGIT	Cell-Cell Contact	PMID:24987108
Cluster_7	Cluster_0	si:ch73-22o12.1	pvrl2l	0.246508	0.0001	TIGIT_PVR_41	si:ch73-22o12.1 - pvrl2l	TIGIT	Cell-Cell Contact	PMID:24987108
Cluster_0	Cluster_1	si:ch73-22o12.1	pvrl2l	0.0207192	0.0001	TIGIT_PVR_41	si:ch73-22o12.1 - pvrl2l	TIGIT	Cell-Cell Contact	PMID:24987108
Cluster_7	Cluster_1	si:ch73-22o12.1	pvrl2l	0.0931885	0.0001	TIGIT_PVR_41	si:ch73-22o12.1 - pvrl2l	TIGIT	Cell-Cell Contact	PMID:24987108
Cluster_0	Cluster_0	si:ch73-22o12.1	si:ch73-22o12.1	0.0203885	0.0001	TIGIT_PVR_46	si:ch73-22o12.1 - si:ch73-22o12.1	TIGIT	Cell-Cell Contact	PMID:24987108
Cluster_7	Cluster_0	si:ch73-22o12.1	si:ch73-22o12.1	0.0918093	0.0001	TIGIT_PVR_46	si:ch73-22o12.1 - si:ch73-22o12.1	TIGIT	Cell-Cell Contact	PMID:24987108
Cluster_0	Cluster_7	si:ch73-22o12.1	si:ch73-22o12.1	0.0918093	0.0001	TIGIT_PVR_46	si:ch73-22o12.1 - si:ch73-22o12.1	TIGIT	Cell-Cell Contact	PMID:24987108
Cluster_7	Cluster_7	si:ch73-22o12.1	si:ch73-22o12.1	0.329313	0.0001	TIGIT_PVR_46	si:ch73-22o12.1 - si:ch73-22o12.1	TIGIT	Cell-Cell Contact	PMID:24987108
Cluster_7	Cluster_3	vsig8b	igsf11	0.0708194	0.0001	VSIR_IGSF11_1	vsig8b - igsf11	VISTA	Cell-Cell Contact	KEGG: mmu04514
Cluster_7	Cluster_5	vsig8b	igsf11	0.0219312	0.0001	VSIR_IGSF11_1	vsig8b - igsf11	VISTA	Cell-Cell Contact	KEGG: mmu04514
Cluster_0	Cluster_7	nrg2a	ERBB2_ERBB3_1	0.0198869	0.0001	NRG2A_ERBB2_ERBB3_1	nrg2a - (erbb2+erbb3a)	NRG	Secreted Signaling	KEGG: mmu04012
Cluster_3	Cluster_7	nrg2b	ERBB2_ERBB3_1	0.0133164	0.0001	NRG2B_ERBB2_ERBB3_1	nrg2b - (erbb2+erbb3a)	NRG	Secreted Signaling	KEGG: mmu04012
Cluster_2	Cluster_7	nrg2b	ERBB2_ERBB3_1	0.0220429	0.0001	NRG2B_ERBB2_ERBB3_1	nrg2b - (erbb2+erbb3a)	NRG	Secreted Signaling	KEGG: mmu04012
Cluster_3	Cluster_3	sema3b	NRP1_PLXNA2	0.025832	0.0001	SEMA3B_NRP1_PLXNA2	sema3b - (nrp1+plxna2)	SEMA3	Secreted Signaling	PMID: 27533782
Cluster_5	Cluster_3	sema3c	NRP1_PLXNA2	0.0106617	0.0001	SEMA3C_NRP1_PLXNA2	sema3c - (nrp1+plxna2)	SEMA3	Secreted Signaling	PMID: 27533782
Cluster_3	Cluster_3	sema3b	NRP2_PLXNA2_1	0.0217066	0.0001	SEMA3B_NRP2_PLXNA2_1	sema3b - (nrp2a+plxna2)	SEMA3	Secreted Signaling	PMID: 27533782
Cluster_5	Cluster_3	sema3c	NRP2_PLXNA2_1	0.0089368	0.0001	SEMA3C_NRP2_PLXNA2_1	sema3c - (nrp2a+plxna2)	SEMA3	Secreted Signaling	PMID: 27533782
Cluster_0	Cluster_3	sema3fb	NRP2_PLXNA2_1	0.0106473	0.0001	SEMA3FB_NRP2_PLXNA2_1	sema3fb - (nrp2a+plxna2)	SEMA3	Secreted Signaling	PMID: 27533782
Cluster_5	Cluster_3	sema3c	NRP1_NRP2_1	0.0133366	0.0001	SEMA3C_NRP1_NRP2_1	sema3c - (nrp1+nrp2a)	SEMA3	Secreted Signaling	PMID: 27533782
